# A mobile genetic element in the SARS-CoV-2 genome is shared with multiple insect species

**DOI:** 10.1101/2020.06.29.177030

**Authors:** Torstein Tengs, Charles F. Delwiche, Christine Monceyron Jonassen

## Abstract

Unprecedented quantities of sequence data have been generated from the newly emergent severe acute respiratory syndrome coronavirus 2 (SARS-CoV-2), causative agent of COVID-19. We document here the presence of s2m, a highly conserved, mobile genetic element with unknown function, in both the SARS-CoV-2 genome and a large number of insect genomes. Although s2m is not universally present among coronaviruses and appears to undergo horizontal transfer, the high sequence conservation and universal presence of s2m among isolates of SARS-CoV-2 indicate that, when present, the element is essential for viral function.
