## Supplementary table 2 for "A mobile genetic element in the SARS-CoV-2 genome is shared with multiple insect species"

### Sheet: blastn_s2m_TSA_seqs_seqdump_red
Accession	GenBank fasta defline	Source of sequence data	s2m	Lenght of longest match (tblastx against O. brumata ORF; > 60 amino acids; word size 6)	Percent identical amino acids (tblastx against O. brumata ORF)	Percent similar amino acids (tblastx against O. brumata ORF)
FZQP02000013.1	>FZQP02000013.1 Leptidea sinapis genome assembly, contig: scaffold_1007, whole genome shotgun sequence	Genomic DNA	ATTTCCGAGGCCACGCCGAGTAGGATCGAGGGTACAGATTT	337	66.172	76.56
FZQP02000061.1	>FZQP02000061.1 Leptidea sinapis genome assembly, contig: scaffold_1050, whole genome shotgun sequence	Genomic DNA	AGGACCGAGGCCACGGCGAGTAGCATCGAGGGTACAGTCAC	265	75.094	82.64
FZQQ01004690.1	>FZQQ01004690.1 Leptidea sinapis genome assembly, contig: 13507, whole genome shotgun sequence	Genomic DNA	AGGACCGAGGCCACGGCGAGTAGCATCGAGGGTACAGTCAC	265	75.094	82.64
FAPW01237974.1	>FAPW01237974.1 Laparus doris genome assembly Heliconius_doris.JM-02-1939, contig HEL_1_TGACCA_L001_R1_002_(paired)_contig_237974, whole genome shotgun sequence	Genomic DNA	CGGACCGCGGCCACGGCGAGTAGCATCGAGGGTACAGTCTA	78	67.949	76.92
FZQQ01051305.1	FZQQ01051305.1:c1089-1 Leptidea sinapis genome assembly, contig: 389492, whole genome shotgun sequence	Genomic DNA	AAGACCGCGGCCACGGCGAGTAGCATCGAGGGTACAGTCAA	75	82.667	85.33
AADK01022785.1	>AADK01022785.1 Bombyx mori strain Dazao Ctg022785, whole genome shotgun sequence	Genomic DNA	AAGACCGCGGCCACGGCGAGTAGCATCGAGGGTACAGTCCA	331	78.55	86.1
BAAB01085593.1	>BAAB01085593.1 Bombyx mori DNA, contig432075, whole genome shotgun sequence	Genomic DNA	AAGACCGCGGCCACGGCGAGTAGCATCGAGGGTACAGTCCA	331	78.55	86.1
BABH01042137.1	>BABH01042137.1 Bombyx mori DNA, contig: Bm_scaf266_contig42137, strain: p50T/Dazao, build 2, whole genome shotgun sequence	Genomic DNA	AAGACCGCGGCCACGGCGAGTAGCATCGAGGGTACAGTCCA	331	78.55	86.1
CAACVG010007633.1	>CAACVG010007633.1 Callosobruchus maculatus genome assembly, contig: 2572|quiver, whole genome shotgun sequence	Genomic DNA	AGCACCGAGGCCACGCCGAGTAGGATCGAGGGTACAGTATA	282	50.355	65.6
JTDY01006214.1	>JTDY01006214.1 Operophtera brumata isolate WM2013NL OBRU01_Sc06214, whole genome shotgun sequence	Genomic DNA	AAGACCGCGGCCACGGCGAGTAGCATCGAGGGTACAGTCTA	268	99.254	99.25
JTDY01007770.1	>JTDY01007770.1 Operophtera brumata isolate WM2013NL OBRU01_Sc07770, whole genome shotgun sequence	Genomic DNA	AAGACCGCGGCCACGGCGAGTAGCATCGAGGGTACAGTCTA	331	100	100
NJDD01016235.1	>NJDD01016235.1 Calephelis nemesis scaffold44209_cov46, whole genome shotgun sequence	Genomic DNA	TAAACCGAGGCCACGCCGAGTAGGAACGAGGGTACAGTTTC	331	56.193	72.81
PYSK01000168.1	>PYSK01000168.1 Bombyx mandarina breed wild silkmoth isolate Bman2017 BmanSCF0168, whole genome shotgun sequence	Genomic DNA	AAGACCGCGGCCACGGCGAGTAGCATCGAGGGTACAGTCCA	331	78.55	86.1
FAQD01114249.1	>FAQD01114249.1 Laparus doris doris genome assembly Heliconius_doris_doris.CAM008684, contig 9-8684.Hd.doris_1_(paired)_contig_114249, whole genome shotgun sequence	Genomic DNA	CGGACCGCGGCCACGGCGAGTAGCATCGAGGGTACAGTCTA
VKGM01017184.1	>VKGM01017184.1 Busseola fusca NODE_6615_length_6671_cov_10.7465, whole genome shotgun sequence	Genomic DNA	GGAACCGCGGCCACGGCGAGTAGCATCGAGGTTACAGTTCC	132	63	75
APLT01015893.1	>APLT01015893.1 Melitaea cinxia contig15894, whole genome shotgun sequence	Genomic DNA	GAAACCGAGGCCACGGCGAGTAGCAACGAGGGTACAGTTAC
CADEBC010000479.1	>CADEBC010000479.1 Arctia plantaginis genome assembly, contig: WW_tarseq_467_arrow, whole genome shotgun sequence	Genomic DNA	AAGACCGCGGCCACGGCGAGTAGCATCGAGGGTACAGTCTA	315	78	89
CACRSI010001100.1	>CACRSI010001100.1 Ophraella communa genome assembly, contig: utg2634, whole genome shotgun sequence	Genomic DNA	CTGATCGAGGCCACGCCGAGTAGGATCGAGGGTACAATCAT	76	58	71
KX884603.1	>KX884603.1 Hubei tetragnatha maxillosa virus 9 strain arthropodmix14049 hypothetical protein 5 gene, complete cds	Nature viroshere paper	AGAACAGAGGCCACGCCGAGTAGGATCGAGGGTACACTTCA	345	43.768	58.84
KX884680.1	>KX884680.1 Hubei tetragnatha maxillosa virus 9 strain QTM27093 hypothetical protein 5 gene, complete cds	Nature viroshere paper	AGAACGGAGGCCACGCCGAGTAGGATCGAGGGTACACTTCA	345	43.768	58.84
NC_033454.1	>NC_033454.1 Wuhan Millipede virus 4 strain GCM8225 segment Seg 4 putative capsid protein gene, complete cds	Nature viroshere paper	No s2m	332	31	46
MN661054.1	>MN661054.1 Atrato Partiti-like virus 1 strain Mati 1755-173 segment 2 genomic sequence	Nature viroshere paper	No s2m	341	39	57
NC_033766.1	>NC_033766.1 Wuhan cricket virus 2 strain WHXS3745 segment Seg 3 putative capsid protein gene, complete cds	Nature viroshere paper	No s2m	321	33	48
GBDO01001516.1	>GBDO01001516.1 TSA: Kerria lacca L_1727_T_9/10_C_0.360_L_3586 transcribed RNA sequence	Transcribed RNA	ATGTCGGGGGTCACGCGGAGTACGATCGAGGGTACATAAGC	115	22.609	43.48
GBDP01049806.1	>GBDP01049806.1 TSA: Kerria lacca L_5134_T_1/1_C_1.000_L_2584 transcribed RNA sequence	Transcribed RNA	ATGTCGGGGGTCACGCGGAGTACGATCGAGGGTACATAAGC	115	22.609	43.48
GCDF01003044.1	>GCDF01003044.1 TSA: Tineola bisselliella breed wildtype C112123_a_13_0_l_1294, transcribed RNA sequence	Transcribed RNA	AGAACCGCGGCCACGGCGAGTAGCATCGAGGGTACAGTTCA	273	59.707	71.43
GCDF01025700.1	>GCDF01025700.1 TSA: Tineola bisselliella breed wildtype s814_L_724_0_a_36_6_l_6031, transcribed RNA sequence	Transcribed RNA	CAGACCGCGGCCACGGCGAGTAGCATCGAGGGTACAGTCTG
GENN01039634.1	>GENN01039634.1 TSA: Tineola bisselliella k62_244082 transcribed RNA sequence	Transcribed RNA	CAGACCGCGGCCACCGCGAGTAGCATCGAGGGTACAGTCTG	70	74.286	87.14
GGEG01005650.1	>GGEG01005650.1 TSA: Papaipema speciosissima TR11259_c3_g1_i1 transcribed RNA sequence	Transcribed RNA	GGAACCGCGGCCACGGCGAGTAGCATCGAGGGTACAGTTCC	318	58.491	66.35
GHZM01212397.1	>GHZM01212397.1 TSA: Cryptotermes secundus isolate worker+soldier TR139812_c0_g1_i2_len=1211, transcribed RNA sequence	Transcribed RNA	TAATCCGAGGCCACGGCGAGTAGCATCGAGGGTACAGATTA	99	36.364	49.49
GBDY01003609.1	>GBDY01003609.1 TSA: Kerria lacca L_1158_T_3/11_C_0.152_L_1268 transcribed RNA sequence	Transcribed RNA	GAGACGGGGGCCACGCGGAGTACGATCGAGGGTACACAATC	326	28.221	46.93
GBDY01008231.1	>GBDY01008231.1 TSA: Kerria lacca L_1158_T_2/11_C_0.152_L_1268 transcribed RNA sequence	Transcribed RNA	GAGACGGGGGCCACGCGGAGTACGATCGAGGGTACACAATC	326	27.914	46.93
GBDY01029361.1	>GBDY01029361.1 TSA: Kerria lacca L_1158_T_9/11_C_0.152_L_1268 transcribed RNA sequence	Transcribed RNA	GAGACGGGGGCCACGCGGAGTACGATCGAGGGTACACAATC	326	27.914	46.93
GDRP01024643.1	>GDRP01024643.1 TSA: Bactrocera dorsalis Unigene8561 transcribed RNA sequence	Transcribed RNA	GAGAAGGGGGCCACGCCGAGTAGGATCGAGGGTACACAGTC	180	51.111	67.78
GENN01063546.1	>GENN01063546.1 TSA: Tineola bisselliella k74_210074 transcribed RNA sequence	Transcribed RNA	CAGACCGCGGCCACGGCGAGTAGCATCGAGGGTACAGTCTG
GEOE01034415.1	>GEOE01034415.1 TSA: Enteucha acetosae TR19729-c0_g1_i3 transcribed RNA sequence	Transcribed RNA	AGAACCGCGGCCACGGCGAGTAGCATCGAGGGTACAGTTCA	209	65.55	75.6
GEOP01024550.1	>GEOP01024550.1 TSA: Palaephatus nielseni TR24637-c426_g1_i1 transcribed RNA sequence	Transcribed RNA	GAGACCGCGGCCACGGCGAGTAGCATCGAGGGAGTACTCTG	66	72.727	78.79
GEOP01024552.1	>GEOP01024552.1 TSA: Palaephatus nielseni TR24637-c426_g1_i3 transcribed RNA sequence	Transcribed RNA	GAGACCGCGGCCACGGCGAGTAGCATCGAGGGAGTACTCTG	145	66.897	79.31
GEYS01016804.1	>GEYS01016804.1 TSA: Bactrocera dorsalis Unigene9384_All transcribed RNA sequence	Transcribed RNA	GAGAAGGGGGCCACGCCGAGTAGGATCGAGGGTACACAGTC	331	50.151	65.56
GFQL01065269.1	>GFQL01065269.1 TSA: Carposina sasakii c47486.graph_c0 transcribed RNA sequence	Transcribed RNA	GAAACCGCGGCCACGGCGAGTAGCATCGAGGGTATATCCTA	256	71.094	78.52
GENN01078192.1	>GENN01078192.1 TSA: Tineola bisselliella k80_167110 transcribed RNA sequence	Transcribed RNA	CAGACCGCGGCCACGGCGAGTAGCATCGAGGGTACAGT
GADH01002239.1	>GADH01002239.1 TSA: Corydalinae sp. KMRSPBM-2012 contig02402 mRNA sequence	Transcribed RNA	GCGACCGAGGCCACGGCGAGTAGCGACGAGGGTACGGTCCT
GAKP01014522.1	>GAKP01014522.1 TSA: Bactrocera dorsalis comp28584_c0_seq2 transcribed RNA sequence	Transcribed RNA	GAGAAGGGGGCCACGCCGAGTAGGATCGAGGGTACACAGTC	331	50.453	65.56
GAKP01014524.1	>GAKP01014524.1 TSA: Bactrocera dorsalis comp28584_c0_seq4 transcribed RNA sequence	Transcribed RNA	GAGAAGGGGGCCACGCCGAGTAGGATCGAGGGTACACAGTC
GARL01088448.1	>GARL01088448.1 TSA: Spodoptera exigua SEUC46275_TC03 transcribed RNA sequence	Transcribed RNA	ATGACCGCGGCCACGGCGAGTAGCAACGAGGGTACAGTCAT
GARL01088449.1	>GARL01088449.1 TSA: Spodoptera exigua SEUC46275_TC04 transcribed RNA sequence	Transcribed RNA	ATGACCGCGGCCACGGCGAGTAGCAACGAGGGTACAGTCAT
GARL01088455.1	>GARL01088455.1 TSA: Spodoptera exigua SEUC46275_TC10 transcribed RNA sequence	Transcribed RNA	ATGACCGCGGCCACGGCGAGTAGCAACGAGGGTACAGTCAT
GARL01088459.1	>GARL01088459.1 TSA: Spodoptera exigua SEUC46275_TC14 transcribed RNA sequence	Transcribed RNA	ATGACCGCGGCCACGGCGAGTAGCAACGAGGGTACAGTCAT
GASV02022734.1	>GASV02022734.1 TSA: Notostira elongata s3217_L_5239_0_a_5_0_l_557 transcribed RNA sequence	Transcribed RNA	GAGTCCGAGGCCACGGCGAGTAGCAGCGAGGGTACAGGTGA
GATG02018062.1	>GATG02018062.1 TSA: Corydalus cornutus s4503_L_19020_0_a_43_2_l_9192 transcribed RNA sequence	Transcribed RNA	AAAACCGAGGCCACGGCGAGTAGCATCGAGGGTACAGTTGA
GAUI02002458.1	>GAUI02002458.1 TSA: Xanthostigma xanthostigma C122321_a_9_0_l_220 transcribed RNA sequence	Transcribed RNA	CTGACCAGGGCCACGCCGAGTAGGATCGAGGGTACAGTCAT
GAVB02021154.1	>GAVB02021154.1 TSA: Triodia sylvina C170429_a_4_0_l_818 transcribed RNA sequence	Transcribed RNA	TAGACCGCGGCCACGGCGAGTAGCATCGAGGGTACAGTCTA
GAWX02040815.1	>GAWX02040815.1 TSA: Trialeurodes vaporariorum s1814_L_2005_0_a_85_8_l_1004 transcribed RNA sequence	Transcribed RNA	TTGGCCGAGGCCACGCGGCGTACGATCGAGGGTACAGTCAA
GAWX02040816.1	>GAWX02040816.1 TSA: Trialeurodes vaporariorum s1815_L_2005_1_a_90_8_l_998 transcribed RNA sequence	Transcribed RNA	TTGGCCGAGGCCACGCGGCGTACGATCGAGGGTACAGTCAA
GBDO01056046.1	>GBDO01056046.1 TSA: Kerria lacca L_15684_T_1/1_C_1.000_L_1707 transcribed RNA sequence	Transcribed RNA	CAGACCGAGGCCACGCGGAGAAAGATCGAGGGTACAGCTAA	267	25.468	42.7
GBDP01006251.1	>GBDP01006251.1 TSA: Kerria lacca L_7914_T_2/3_C_0.950_L_8318 transcribed RNA sequence	Transcribed RNA	CAGACCGAGGCCACGCGGAGAAAGATCGAGGGTACAGCTAA	267	25.468	42.7
GBDP01030094.1	>GBDP01030094.1 TSA: Kerria lacca L_7914_T_3/3_C_0.900_L_8212 transcribed RNA sequence	Transcribed RNA	CAGACCGAGGCCACGCGGAGAAAGATCGAGGGTACAGCTAA	267	25.468	42.7
GBDY01009137.1	>GBDY01009137.1 TSA: Kerria lacca L_1158_T_4/11_C_0.364_L_1722 transcribed RNA sequence	Transcribed RNA	GAGACGGGGGCCACGCGGAGTACGATCGAGGGTACACAATC
GBDY01017035.1	>GBDY01017035.1 TSA: Kerria lacca L_7788_T_1/1_C_1.000_L_1482 transcribed RNA sequence	Transcribed RNA	AGGACGGGGGCCACGCGGAGTACGATCGAGGGTACACAATC
GBDY01019523.1	>GBDY01019523.1 TSA: Kerria lacca L_1158_T_10/11_C_0.242_L_1717 transcribed RNA sequence	Transcribed RNA	GAGACGGGGGCCACGCGGAGTACGATCGAGGGTACACAATC
GBDY01029169.1	>GBDY01029169.1 TSA: Kerria lacca L_1158_T_11/11_C_0.394_L_1713 transcribed RNA sequence	Transcribed RNA	GAGACGGGGGCCACGCGGAGTACGATCGAGGGTACACAATC
GBDY01033195.1	>GBDY01033195.1 TSA: Kerria lacca L_1158_T_6/11_C_0.061_L_1594 transcribed RNA sequence	Transcribed RNA	GAGACGGGGGCCACGCGGAGTACGATCGAGGGTACACAATC
GBYB01010277.1	>GBYB01010277.1 TSA: Fopius arisanus c19303_g1_i1 transcribed RNA sequence	Transcribed RNA	GAGAAGGGGGCCACGCCGAGTAGGATCGAGGGTACACAGTC
GBYB01011647.1	>GBYB01011647.1 TSA: Fopius arisanus c19303_g2_i1 transcribed RNA sequence	Transcribed RNA	GAGAAGGGGGCCACGCCGAGTAGGATCGAGGGTACACAGTC
GCNI01020957.1	>GCNI01020957.1 TSA: Meroplius fasciculatus C89938_a_3_0_l_858 transcribed RNA sequence	Transcribed RNA	AGAGCGGGGGCCACGCCGAGTAGGATCGAGGGTACACATCT
GCOE01005678.1	>GCOE01005678.1 TSA: Canaea sp. AD-2014 breed wildtype C45133_a_20_0_l_366, transcribed RNA sequence	Transcribed RNA	ACGACCGCGGCCACGGCGAGCAGCATCGAGGGTACAGTCGA
GCOE01018299.1	>GCOE01018299.1 TSA: Canaea sp. AD-2014 breed wildtype C86630_a_24_0_l_5249, transcribed RNA sequence	Transcribed RNA	AAGACCGCGGCCACGGCGAGTAGCATCGAGGGTACAGTCAC	331	77.946	86.71
GCOG01003970.1	>GCOG01003970.1 TSA: Harmaclona sp. AD-2014 breed wildtype C112859_a_6_0_l_614, transcribed RNA sequence	Transcribed RNA	ATTGCCGAGGCCACGCCGAGTAGGATCGAGGGTACAGTTAG	68	58.824	82.35
GCUR01028769.1	>GCUR01028769.1 TSA: Alucita desmodactyla breed wildtype s9441_L_28211_0_a_32_4_l_2501, transcribed RNA sequence	Transcribed RNA	AAGACCGCGGCCACGGCGAGTAGCAACGAGGGTACAGTCTT
GCWA01009192.1	>GCWA01009192.1 TSA: Aphelonotus fraterculus breed wildtype C138822_5_0, transcribed RNA sequence	Transcribed RNA	GTGAACGAGGCCACGCCGAGTAGGATCGAGGGTACAGTCAC
GCXJ01017022.1	>GCXJ01017022.1 TSA: Acutaspis umbonifera breed wildtype C156212_3_0, transcribed RNA sequence	Transcribed RNA	GATACCGCGGCCACGCCGAGTAGGATCGAGGGATCAAGTAC
GCXS01066566.1	>GCXS01066566.1 TSA: Mesovelia mulsanti breed wildtype s27735_L_70523_0_5_6_LINEAR, transcribed RNA sequence	Transcribed RNA	GTGACCGAGGCCACGGCGAGTAGCATCGAGGGTACAGTCAG
GCZJ01032636.1	>GCZJ01032636.1 TSA: Unaspis euonymi breed wildtype C220814_3_0, transcribed RNA sequence	Transcribed RNA	ATAACCGAGGCCACGACGAGTAGCATCGAGGGTACGGTTGT
GDNP01012262.1	>GDNP01012262.1 TSA: Curculio sp. AD-2015 breed wildtype C151279_a_3_0_l_836, transcribed RNA sequence	Transcribed RNA	AGAACCGAGGCCACGGCGAGTAGCAATGAGGGTACAGTCAT
GDQV01132221.1	>GDQV01132221.1 TSA: Arachnocampa luminosa Alum67714_c0_seq1 transcribed RNA sequence	Transcribed RNA	ATCGCCGCGGCCACGCCGAGTAGGATCGAGGGTACAGCTAA	68	29.412	45.59
GDVN01022328.1	>GDVN01022328.1 TSA: Acheta domesticus C164279_a_10_0_l_3458 transcribed RNA sequence	Transcribed RNA	AGGTGGAGGCCACGCGGGGGTACGATCGAGGGTACAGCCTC
GENN01016377.1	>GENN01016377.1 TSA: Tineola bisselliella k52_300886 transcribed RNA sequence	Transcribed RNA	AGAACCGCGGCCACGGCGAGTAGCATCGAGGGTACAGTTCA	153	69.281	82.35
GENN01022965.1	>GENN01022965.1 TSA: Tineola bisselliella k54_280947 transcribed RNA sequence	Transcribed RNA	AGAACCGCGGCCACGGCGAGTAGCATCGAGGGTACAGTTCA	153	69.281	82.35
GENN01043111.1	>GENN01043111.1 TSA: Tineola bisselliella k64_228137 transcribed RNA sequence	Transcribed RNA	CAGACCGCGGCCACCGCGAGTAGCATCGAGGGTACAGTCTG	70	74.286	87.14
GEOR01017005.1	>GEOR01017005.1 TSA: Tineola bisselliella c13348_g1_i1 transcribed RNA sequence	Transcribed RNA	AGAACCGCGGCCACGGCGAGTAGCATCGAGGGTACAGTTCA	153	69.281	82.35
GEOR01025599.1	>GEOR01025599.1 TSA: Tineola bisselliella c16418_g1_i1 transcribed RNA sequence	Transcribed RNA	CAGACCGCGGCCACCGCGAGTAGCATCGAGGGTACAGTCTG
GEOR01025601.1	>GEOR01025601.1 TSA: Tineola bisselliella c16418_g1_i3 transcribed RNA sequence	Transcribed RNA	CAGACCGCGGCCACCGCGAGTAGCATCGAGGGTACAGTCTG
GEOR01025603.1	>GEOR01025603.1 TSA: Tineola bisselliella c16418_g1_i5 transcribed RNA sequence	Transcribed RNA	CAGACCGCGGCCACCGCGAGTAGCATCGAGGGTACAGTCTG	70	74.286	87.14
GEOR01025604.1	>GEOR01025604.1 TSA: Tineola bisselliella c16418_g1_i6 transcribed RNA sequence	Transcribed RNA	CAGACCGCGGCCACCGCGAGTAGCATCGAGGGTACAGTCTG	70	74.286	87.14
GEOR01025605.1	>GEOR01025605.1 TSA: Tineola bisselliella c16418_g1_i7 transcribed RNA sequence	Transcribed RNA	CAGACCGCGGCCACCGCGAGTAGCATCGAGGGTACAGTCTG
GFBH01062097.1	>GFBH01062097.1 TSA: Eogystia hippophaecolus c59808.graph_c0 transcribed RNA sequence	Transcribed RNA	GGAACCGCGGCCACGGCGAGTAGCATCGAGGGTACAGTTCC	331	79.456	89.12
GFCT01042449.1	>GFCT01042449.1 TSA: Mythimna separata c29599_g3 transcribed RNA sequence	Transcribed RNA	GGAACCGCGGCCACGGCGAGTAGCATCGAGGGTACAGTTCC
GFMG01255029.1	>GFMG01255029.1 TSA: Gryllus bimaculatus TRINITY_DN166296_c1_g1_i1 transcribed RNA sequence	Transcribed RNA	GAGGCAGAGGCCACGCAGCACACGATCGAGGGTACAGCCTC
GFMG01255030.1	>GFMG01255030.1 TSA: Gryllus bimaculatus TRINITY_DN166296_c1_g1_i2 transcribed RNA sequence	Transcribed RNA	GAGGCAGAGGCCACGCAGCACACGATCGAGGGTACAGCCTC
GFMG01255031.1	>GFMG01255031.1 TSA: Gryllus bimaculatus TRINITY_DN166296_c1_g1_i3 transcribed RNA sequence	Transcribed RNA	GAGGCAGAGGCCACGCAGCACACGATCGAGGGTACAGCCTC
GFMG01255032.1	>GFMG01255032.1 TSA: Gryllus bimaculatus TRINITY_DN166296_c1_g1_i4 transcribed RNA sequence	Transcribed RNA	GAGGCAGAGGCCACGCAGCACACGATCGAGGGTACAGCCTC
GFOA01028225.1	>GFOA01028225.1 TSA: Bactrocera bryoniae TR14889_c0_g1_i1 transcribed RNA sequence	Transcribed RNA	GAGAAGGGGGCCACGCCGAGTAGGATCGAGGGTACACAGTC	331	49.547	65.56
GFOA01028227.1	>GFOA01028227.1 TSA: Bactrocera bryoniae TR14889_c0_g3_i1 transcribed RNA sequence	Transcribed RNA	GAGAAGGGGGCCACGCCGAGTAGGATCGAGGGTACACAGTC
GFOA01028229.1	>GFOA01028229.1 TSA: Bactrocera bryoniae TR14889_c0_g5_i1 transcribed RNA sequence	Transcribed RNA	GAGAAGGGGGCCACGCCGAGTAGGATCGAGGGTACACAGTC
GFQL01002404.1	>GFQL01002404.1 TSA: Carposina sasakii c33921.graph_c0 transcribed RNA sequence	Transcribed RNA	TTGACCGCGGCCACGGCGAGCAGCATCGAGGGTACAGTCAA	331	79.758	86.71
GGJZ01050084.1	>GGJZ01050084.1 TSA: Colias eurytheme c49482_g1_i1 transcribed RNA sequence	Transcribed RNA	AAGACCGCGGCCACGGCGAGTAGCATCGAGGGTACAGTCAA	331	77.039	87.01
GGLW01000636.1	>GGLW01000636.1 TSA: Arctia plantaginis Al_TRINITY_DN35235_c0_g3_i1 transcribed RNA sequence	Transcribed RNA	AAGACCGCGGCCACGGCGAGTAGCATCGAGGGTACAGTCAG
GGLW01102941.1	>GGLW01102941.1 TSA: Arctia plantaginis Col_TRINITY_DN8019_c0_g1_i1 transcribed RNA sequence	Transcribed RNA	AAGACCGCGGCCACGGCGAGTAGCATCGAGGGTACAGTCAG
GGMY01058424.1	>GGMY01058424.1 TSA: Carposina sasakii c61052.graph_c0 transcribed RNA sequence	Transcribed RNA	TTGACCGCGGCCACGGCGAGCAGCATCGAGGGTACAGTCAA	331	79.456	86.4
GGMY01062431.1	>GGMY01062431.1 TSA: Carposina sasakii c64255.graph_c0 transcribed RNA sequence	Transcribed RNA	GAAACCGCGGCCACGGCGAGTAGCATCGAGGGTATATCCTA	262	72.137	79.77
GGRZ01047477.1	>GGRZ01047477.1 TSA: Spodoptera exigua TRINITY_DN23232_c0_g1_i1, transcribed RNA sequence	Transcribed RNA	ATGACCGCGGCCACGGCGAGTAGCAACGAGGGTACAGTCAT
GHMS01014999.1	>GHMS01014999.1 TSA: Reticulitermes aculabialis Unigene0015003, transcribed RNA sequence	Transcribed RNA	GAATCCGAGGCCACGGCGAGTAGCATCGAGGGTACATATAG
GHNP01099614.1	>GHNP01099614.1 TSA: Reticulitermes labralis Unigene0099649, transcribed RNA sequence	Transcribed RNA	GAATCCGAGGCCACGGCGAGTAGCATCGAGGGTACAGATTG
GHZM01212396.1	>GHZM01212396.1 TSA: Cryptotermes secundus isolate worker+soldier TR139812_c0_g1_i1_len=1129, transcribed RNA sequence	Transcribed RNA	TAATCCGAGGCCACGGCGAGTAGCATCGAGGGTACAGATTA
